# Discovering and Validating Neoantigens by Mass Spectrometry-based Immunopeptidomics and Deep Learning

**DOI:** 10.1101/2022.07.05.497667

**Authors:** Ngoc Hieu Tran, Chao Peng, Qingyang Lei, Lei Xin, Jingxiang Lang, Qing Zhang, Wenting Li, Haofei Miao, Ping Wu, Rui Qiao, Haiming Qin, Dongbo Bu, Haicang Zhang, Chungong Yu, Xiaolong Liu, Yi Zhang, Baozhen Shan, Ming Li

## Abstract

Neoantigens are promising targets for cancer immunotherapy but their discovery remains challenging, mainly due to the sensitivity of current technologies to detect them and the specificity of our immune system to recognize them. In this study, we addressed both of those problems and proposed a new approach for neoantigen identification and validation from mass spectrometry (MS) based immunopeptidomics. In particular, we developed DeepNovo Peptidome, a *de novo* sequencing-based search engine that was optimized for HLA peptide identification, especially non-canonical HLA peptides. We also developed DeepSelf, a personalized model for immunogenicity prediction based on the central tolerance of T cells, which could be used to select candidate neoantigens from non-canonical HLA peptides. Both tools were built on deep learning models that were trained specifically for HLA peptides and for the immunopeptidome of each individual patient. To demonstrate their applications, we presented a new MS-based immunopeptidomics study of native tumor tissues from five patients with cervical cancer. We applied DeepNovo Peptidome and DeepSelf to identify and prioritize candidate neoantigens, and then performed *in vitro* validation of autologous neoantigen-specific T cell responses to confirm our results. Our MS-based *de novo* sequencing approach does not depend on prior knowledge of genome, transcriptome, or proteome information. Thus, it provides an unbiased solution to discover neoantigens from any sources.
