## Supplementary Table S2 for "Discovering and Validating Neoantigens by Mass Spectrometry-based Immunopeptidomics and Deep Learning"

### Sheet: table_S2
Table S2. Top 100 candidate neoantigens predicted for patient 1 with cervical cancer and their T cell response validation.

### Sheet: patient1_candidate_neoantigens
Rank	T cell response	Order	Peptide	-10LgP	Mass	Tag Length	CAA (%)	Length	ppm	m/z	z	RT	Delta RT	MS2 Correlation	Scan	Source File	Precursor Id	1/k0 Start	1/k0 End	Delta 1/k0	Area Sample 5	Intensity Sample 5	#Spec	#Spec Sample 5	#Feature	#Feature Sample 5	PTM	AScore	Positional Confidence	tag(>=0.0%)	Accession	Found By	Stripped	IEDB Epitope	T Cell Assay	dpImmun rank
1	negative	2	FPSWTVTFL	20.15	1096.56	9	77.8	9	10.1	549.292	2	45.08	-9.8422	0.12	2225723	Neo_sh14_patient1_HLAI_0412_HM1114_tims_Slot1-36_1_3662.d	48227	0.8668	0.8765	0.0084			1	1	0	0			5 69 17 0 0 10 9 3 3	FPSWTVTFL	P50443|S26A2_HUMAN:Q8NGX1|O2T34_HUMAN:Q13257|MD2L1_HUMAN:Q14995|NR1D2_HUMAN:Q9Y289|SC5A6_HUMAN:O43861|ATP9B_HUMAN:Q8NH03|OR2T3_HUMAN:Q7Z6J9|SEN54_HUMAN	DeepNovo	FPSWTVTFL			0.183168
2	negative	32	RVAGLTVFK	39.37	989.602	9	100	9	-3.2	495.807	2	24.394	-0.9921	0.92	1214446	Neo_sh14_patient1_HLAI_0412_HM1114_tims_Slot1-36_1_3662.d	30226	0.8222	0.8319	0.043	744	9930	2	2	1	1			3 3 3 3 13 28 82 39 5	RVAGLTVFK		DeepNovo	RVAGLTVFK			0.39529
3	negative	85	FPFAFVQLL	11.82	1080.6	9	66.7	9	-12.5	541.301	2	51.5897	-3.3325	0.67	2546314	Neo_sh14_patient1_HLAI_0412_HM1114_tims_Slot1-36_1_3662.d	53026	0.8478	0.8575	0.0274			1	1	0	0			5 0 0 0 25 35 46 17 5	FPFAFVQLL		DeepNovo	FPFAFVQLL			0.541704
4	negative	116	FPLDGALPLF	39.23	1088.59	10	90	10	-1.8	545.302	2	51.9303	-2.9919	0.23	2562997	Neo_sh14_patient1_HLAI_0412_HM1114_tims_Slot1-36_1_3662.d	53185	0.8807	0.8904	-0.0156			1	1	0	0			5 20 47 9 5 0 23 23 8 5	FPLDGALPLF		DeepNovo	FPLDGALPLF			0.628263
5	negative	195	FPVYPTRLL	26.82	1104.63	9	66.7	9	1.2	553.325	2	53.4822	0.0283	0.86	2639265	Neo_sh14_patient1_HLAI_0412_HM1114_tims_Slot1-36_1_3662.d	54177	0.859	0.8687	0.0361			2	2	0	0			5 15 50 60 2 2 0 0 0	FPVYPTRLL	Q9H6U8|ALG9_HUMAN:Q9NUL5|SHFL_HUMAN:Q9BSE4|HERP2_HUMAN:A6NEL2|SWAHB_HUMAN	DeepNovo	FPVYPTRLL	FPVYPTRIL		0.907891
6	negative	47	KTNALISLK	41.51	986.612	9	100	9	2.2	494.315	2	21.2487	0.0033	0.75	1051867	Neo_sh14_patient1_HLAI_0412_HM1114_tims_Slot1-36_1_3662.d	25543	0.828	0.8377	0.0271	12500	108000	2	2	1	1			5 89 40 13 21 11 9 13 5	KTNALISLK		DeepNovo	KTNALISLK			0.430693
7	negative	40	KLSSSYFM(+15.99)K	40.84	1105.55	9	66.7	9	-1.3	553.78	2	17.5015	1.1223	0.88	866608	Neo_sh14_patient1_HLAI_0412_HM1114_tims_Slot1-36_1_3662.d	20212	0.8726	0.8823	0.0226	920	11000	1	1	1	1	Oxidation (M)	M8:Oxidation (M):1000.00	5 42 21 8 1 10 12 0 0	KLSSSYFM(+15.99)K		DeepNovo	KLSSSYFMK			0.417642
8	negative	65	RLFASRLYY	13.24	1187.65	9	22.2	9	1.9	594.831	2	33.6245	-4.0686	0.51	1659831	Neo_sh14_patient1_HLAI_0412_HM1114_tims_Slot1-36_1_3662.d	36807	0.923	0.9327	0.0121			1	1	0	0			4 4 0 1 1 0 0 0 0	RLFASRLYY		DeepNovo	RLFASRLYY			0.487999
9	negative	57	APGYAFPPVM	36.49	1048.51	10	50	10	9.5	525.265	2	53.6715	-5.5091	0.76	2648609	Neo_sh14_patient1_HLAI_0412_HM1114_tims_Slot1-36_1_3662.d	54341	0.8102	0.8199	0.035			1	1	0	0			4 0 0 0 12 12 35 1 1 5	APGYAFPPVM	Q96MF6|CQ10A_HUMAN:O14776|TCRG1_HUMAN:Q9Y618|NCOR2_HUMAN:P32121|ARRB2_HUMAN:P07384|CAN1_HUMAN:Q9NS66|GP173_HUMAN:Q96FS4|SIPA1_HUMAN:P60893|GPR85_HUMAN:Q8NDT2|RB15B_HUMAN:Q9HC10|OTOF_HUMAN:A6NL08|O6C75_HUMAN:Q01860|PO5F1_HUMAN:P21397|AOFA_HUMAN:Q8NGK0|O51G2_HUMAN:Q9NS67|GPR27_HUMAN:Q9UGN4|CLM8_HUMAN	DeepNovo	APGYAFPPVM			0.454245
10	negative	41	STYYVSGMSLK	48.76	1234.59	11	81.8	11	4.6	618.305	2	36.37	-0.2527	0.72	1795029	Neo_sh14_patient1_HLAI_0412_HM1114_tims_Slot1-36_1_3662.d	39813	0.9254	0.9351	0.0198			2	2	0	0			4 4 22 55 32 5 4 4 3 0 0	STYYVSGMSLK	P31270|HXA11_HUMAN:Q86W74|ANR46_HUMAN:O75150|BRE1B_HUMAN	DeepNovo	STYYVSGMSLK			0.418992
11	negative	51	RTALLVGGK	34.21	913.571	9	88.9	9	6.8	457.796	2	13.7656	-4.4844	0.82	683173	Neo_sh14_patient1_HLAI_0412_HM1114_tims_Slot1-36_1_3662.d	14869	0.8021	0.8117	0.0331			1	1	0	0			2 2 0 4 73 67 54 48 5	RTALLVGGK		DeepNovo	RTALLVGGK			0.436244
12	negative	24	KTLDLVLVR	41.53	1055.67	9	66.7	9	2.8	528.844	2	36.673	-1.9985	0.95	1810060	Neo_sh14_patient1_HLAI_0412_HM1114_tims_Slot1-36_1_3662.d	40156	0.861	0.8706	0.0342			3	3	0	0			5 95 67 48 13 9 0 0 0	KTLDLVLVR		DeepNovo	KTLDLVLVR			0.366937
13	negative	5	MPTKYAMVL	28.34	1052.54	9	55.6	9	2.6	527.279	2	47.5777	2.2699	0.72	2348963	Neo_sh14_patient1_HLAI_0412_HM1114_tims_Slot1-36_1_3662.d	50291	0.8408	0.8505	0.0344			1	1	0	0			5 23 16 0 1 5 52 0 0	MPTKYAMVL		DeepNovo	MPTKYAMVL			0.241074
14	negative	54	KLWDPLDLK	38.06	1126.64	9	55.6	9	10.2	564.332	2	48.751	0.8481	0.75	2406778	Neo_sh14_patient1_HLAI_0412_HM1114_tims_Slot1-36_1_3662.d	51190	0.8928	0.9025	0.0224			2	2	0	0			5 15 28 28 0 0 21 0 0	KLWDPLDLK		DeepNovo	KLWDPLDLK			0.438044
15	negative	35	RPMEFEAAL	24.99	1062.52	9	55.6	9	0.3	532.266	2	41.2948	-2.3362	0.83	2039136	Neo_sh14_patient1_HLAI_0412_HM1114_tims_Slot1-36_1_3662.d	45240	0.8187	0.8284	0.0464	377	7060	5	5	1	1			0 0 0 0 2 19 57 43 5	RPMEFEAAL	O94889|KLH18_HUMAN:Q9HAE3|CLXN_HUMAN:Q96JB6|LOXL4_HUMAN:Q14683|SMC1A_HUMAN:Q9P281|BAHC1_HUMAN:Q8WWF5|ZNRF4_HUMAN:Q96FF9|CDCA5_HUMAN:Q9NPD3|EXOS4_HUMAN:O60656|UD19_HUMAN:Q9Y2F9|BTBD3_HUMAN:Q9HAW8|UD110_HUMAN:Q9HAW7|UD17_HUMAN:Q8NC56|LEMD2_HUMAN:O95613|PCNT_HUMAN:P35670|ATP7B_HUMAN:Q86Y26|NUTM1_HUMAN:O95180|CAC1H_HUMAN:Q99996|AKAP9_HUMAN:Q3V5L5|MGT5B_HUMAN:Q92729|PTPRU_HUMAN:Q8NAC3|I17RC_HUMAN:Q96J…	DeepNovo	RPMEFEAAL	RPMEFEAAL		0.40384
16	negative	23	RMMPLAGLVK	36.77	1114.64	10	60	10	2.7	558.327	2	39.0226	2.5782	0.86	1926603	Neo_sh14_patient1_HLAI_0412_HM1114_tims_Slot1-36_1_3662.d	42867	0.8986	0.9083	0.0166			2	2	0	0			0 0 2 0 0 4 4 61 14 5	RMMPLAGLVK	Q92616|GCN1_HUMAN:Q6ZMW3|EMAL6_HUMAN:Q8TEM1|PO210_HUMAN:Q06033|ITIH3_HUMAN:P15531|NDKA_HUMAN:Q5TGY1|TMCO4_HUMAN:P20645|MPRD_HUMAN:P58743|S26A5_HUMAN:Q8N5G0|SIM20_HUMAN:P05106|ITB3_HUMAN:P51857|AK1D1_HUMAN:Q8NB90|SPAT5_HUMAN:P24390|ERD21_HUMAN:Q05BQ5|MBTD1_HUMAN:P21281|VATB2_HUMAN:A1A5C7|S22AN_HUMAN:Q14624|ITIH4_HUMAN:Q96AY4|TTC28_HUMAN:Q16849|PTPRN_HUMAN:P15313|VATB1_HUMAN:Q0Z7S8|FABP9_HUMAN:O435…	DeepNovo	RMMPLAGLVK			0.346385
17	negative	53	SPLGHSWLL	35.42	1008.54	9	66.7	9	-2.1	505.276	2	53.4063	4.1765	0.51	2635497	Neo_sh14_patient1_HLAI_0412_HM1114_tims_Slot1-36_1_3662.d	54081	0.8361	0.8458	0.009			2	2	0	0			5 25 45 10 0 49 15 0 0	SPLGHSWLL		DeepNovo	SPLGHSWLL			0.437144
18	negative	174	HPYVPAHLA	33.6	1003.52	9	66.7	9	5	502.772	2	21.5703	1.5387	0.76	1072660	Neo_sh14_patient1_HLAI_0412_HM1114_tims_Slot1-36_1_3662.d	26140	0.8575	0.8672	-0.0023			2	2	0	0			5 6 5 5 4 4 0 0 0	HPYVPAHLA		DeepNovo	HPYVPAHLA			0.841134
19	negative	21	FFDYTVRLT	28.12	1160.59	9	66.7	9	0.3	581.301	2	50.7572	-0.7585	0.87	2505469	Neo_sh14_patient1_HLAI_0412_HM1114_tims_Slot1-36_1_3662.d	52573	0.885	0.8947	0.0202			1	1	0	0			5 26 66 26 20 4 0 0 0	FFDYTVRLT	P49788|TIG1_HUMAN:Q6YHK3|CD109_HUMAN:Q9NPH0|PPA6_HUMAN	DeepNovo	FFDYTVRLT			0.324932
20	negative	25	IPSGVWSLAF	42.36	1075.57	10	100	10	-0.5	538.792	2	51.6893	-3.2329	0.42	2548167	Neo_sh14_patient1_HLAI_0412_HM1114_tims_Slot1-36_1_3662.d	53043	0.8381	0.8478	0.0171	593	6650	2	2	1	1			5 41 6 4 23 23 33 55 51 5	IPSGVWSLAF		DeepNovo	IPSGVWSLAF			0.372037
21	negative	4	RTNNILLPR	33.72	1095.65	9	66.7	9	0.7	548.833	2	22.1005	0.8551	0.85	1099055	Neo_sh14_patient1_HLAI_0412_HM1114_tims_Slot1-36_1_3662.d	26831	0.8838	0.8935	0.0113			1	1	0	0			5 3 2 1 4 4 8 0 0	RTNNILLPR		DeepNovo	RTNNILLPR			0.230573
22	negative	36	QLWTVKLLK	34.39	1127.71	9	66.7	9	4.7	564.863	2	45.08	2.032	0.72	2225722	Neo_sh14_patient1_HLAI_0412_HM1114_tims_Slot1-36_1_3662.d	48226	0.8947	0.9044	0.0505			1	1	0	0			0 0 79 45 31 31 0 9 5	QLWTVKLLK		DeepNovo	QLWTVKLLK			0.409691
23	negative	7	QMMNPRLLK	39.5	1129.61	9	55.6	9	-3.4	565.81	2	23.7682	-1.2085	0.67	1182275	Neo_sh14_patient1_HLAI_0412_HM1114_tims_Slot1-36_1_3662.d	29267	0.8831	0.8928	0.0321			2	2	0	0			5 8 49 49 0 0 0 0 4	QMMNPRLLK		DeepNovo	QMMNPRLLK			0.267027
24	negative	67	ATFYGPKLK	32.25	1023.58	9	66.7	9	3.7	512.797	2	19.9035	-5.6328	0.9	989530	Neo_sh14_patient1_HLAI_0412_HM1114_tims_Slot1-36_1_3662.d	23794	0.8831	0.8928	0.0021			1	1	0	0			5 18 56 60 18 2 0 0 0	ATFYGPKLK	P08922|ROS1_HUMAN:Q99707|METH_HUMAN:Q6PRD1|GP179_HUMAN:Q13618|CUL3_HUMAN:Q8NGQ2|OR6Q1_HUMAN:Q969P6|TOP1M_HUMAN:P46940|IQGA1_HUMAN:Q9UHD4|CIDEB_HUMAN	DeepNovo	ATFYGPKLK			0.488449
25	negative	9	YAYTGLERL	23.99	1084.56	9	44.4	9	-2.3	543.284	2	40.8521	0.5402	0.7	2014769	Neo_sh14_patient1_HLAI_0412_HM1114_tims_Slot1-36_1_3662.d	44741	0.8443	0.854	0.0509	752	8840	1	1	1	1			5 50 37 26 0 0 1 1 1	YAYTGLERL		DeepNovo	YAYTGLERL			0.292379
26	negative	8	GTLM(+15.99)WHQM(+15.99)K	24.69	1162.53	9	22.2	9	-3.1	582.269	2	14.752	-0.2168	0.59	730506	Neo_sh14_patient1_HLAI_0412_HM1114_tims_Slot1-36_1_3662.d	16302	0.8982	0.9079	0.007	150	2280	1	1	1	1	Oxidation (M);Oxidation (M)	M4:Oxidation (M):1000.00;M8:Oxidation (M):1000.00	0 0 0 25 0 0 2 0 0	GTLM(+15.99)WHQM(+15.99)K		DeepNovo	GTLMWHQMK			0.287429
27	negative	153	MPVDVARLM	24.21	1030.53	9	66.7	9	1.6	516.273	2	49.0188	-0.2823	0.94	2417950	Neo_sh14_patient1_HLAI_0412_HM1114_tims_Slot1-36_1_3662.d	51346	0.8396	0.8493	0.0255	164	3250	1	1	1	1			5 45 66 31 18 5 0 0 0	MPVDVARLM	P58107|EPIPL_HUMAN:Q9NVV0|TM38B_HUMAN:Q9UQK1|PPR3C_HUMAN:Q9BYW2|SETD2_HUMAN:P0DO97|CC192_HUMAN:Q4KMP7|TB10B_HUMAN:Q96I51|RCC1L_HUMAN:Q8N6K0|TEX29_HUMAN:Q6UB98|ANR12_HUMAN:O15353|FOXN1_HUMAN:O75093|SLIT1_HUMAN:Q15149|PLEC_HUMAN	DeepNovo	MPVDVARLM			0.767327
28	negative	134	SVLAPAGNK	33.4	855.481	9	55.6	9	2.5	428.749	2	13.6898	-1.7414	0.9	679399	Neo_sh14_patient1_HLAI_0412_HM1114_tims_Slot1-36_1_3662.d	14767	0.7371	0.7467	0.0381			1	1	0	0			0 0 43 43 6 3 3 0 0	SVLAPAGNK		DeepNovo	SVLAPAGNK			0.690369
29	negative	42	SLYQTLRLK	39.54	1120.66	9	44.4	9	2	561.339	2	30.9275	-2.3956	0.94	1525098	Neo_sh14_patient1_HLAI_0412_HM1114_tims_Slot1-36_1_3662.d	34266	0.9063	0.916	0.0188	479	6360	2	2	1	1			1 1 91 73 15 8 0 0 0	SLYQTLRLK		DeepNovo	SLYQTLRLK			0.420492
30	negative	121	VPVKSDWLL	17.71	1055.6	9	66.7	9	1.8	528.809	2	49.7776	-1.9512	0.77	2453336	Neo_sh14_patient1_HLAI_0412_HM1114_tims_Slot1-36_1_3662.d	51848	0.8361	0.8458	0.039	3080	26800	2	2	1	1			5 21 19 0 0 0 15 37 5	VPVKSDWLL		DeepNovo	VPVKSDWLL			0.644164
31	negative	11	RLLRVYLVK	28.02	1158.76	9	55.6	9	0.6	387.261	3	24.2608	-1.1755	0.11	1206887	Neo_sh14_patient1_HLAI_0412_HM1114_tims_Slot1-36_1_3662.d	30011	0.7135	0.7231	0.0217			5	5	0	0			0 0 0 4 9 1 48 16 5	RLLRVYLVK		DeepNovo	RLLRVYLVK			0.29613
32	negative	19	NLVM(+15.99)TQSPK	20.8	1032.53	9	55.6	9	3.1	517.273	2	13.8416	-1.3454	0.8	686948	Neo_sh14_patient1_HLAI_0412_HM1114_tims_Slot1-36_1_3662.d	14972	0.8474	0.8571	0.0078			1	1	0	0	Oxidation (M)	M4:Oxidation (M):1000.00	5 10 53 53 4 0 0 0 0	NLVM(+15.99)TQSPK	A0A075B6P5|KV228_HUMAN:A0A075B6S6|KVD30_HUMAN:A0A075B6H7|KV37_HUMAN:Q14677|EPN4_HUMAN:Q5TAH2|SL9C2_HUMAN:P01624|KV315_HUMAN:O43157|PLXB1_HUMAN:P01615|KVD28_HUMAN:P06310|KV230_HUMAN:A0A0C4DH26|KVD41_HUMAN:P06312|KV401_HUMAN:A0A087WSY6|KVD15_HUMAN:A0A0C4DH55|KVD07_HUMAN:Q86V85|GP180_HUMAN	DeepNovo	NLVMTQSPK			0.321332
33	negative	96	RLADSLLGK	17.51	971.576	9	55.6	9	-2	486.794	2	22.0249	-3.8109	0.69	1095294	Neo_sh14_patient1_HLAI_0412_HM1114_tims_Slot1-36_1_3662.d	26742	0.8175	0.8272	0.0376			1	1	0	0			0 0 0 0 18 18 28 26 5	RLADSLLGK	Q9BVQ7|SPA5L_HUMAN:Q13772|NCOA4_HUMAN:Q68EM7|RHG17_HUMAN:Q56UQ5|TPT1L_HUMAN:P61204|ARF3_HUMAN:Q16822|PCKGM_HUMAN:A6NGW2|STRCL_HUMAN:Q01118|SCN7A_HUMAN:Q92529|SHC3_HUMAN:Q13535|ATR_HUMAN:Q96L73|NSD1_HUMAN:Q9UKZ4|TEN1_HUMAN:P27708|PYR1_HUMAN:P57723|PCBP4_HUMAN:Q7Z7G2|CPLX4_HUMAN:Q6UX52|IL40_HUMAN:Q8IUD6|RN135_HUMAN:Q9NXC2|GFOD1_HUMAN:O75525|KHDR3_HUMAN:Q8WZ75|ROBO4_HUMAN:Q9P2D6|F135A_HUMAN:P52951|G…	DeepNovo	RLADSLLGK	RLADSLIGK		0.587609
34	negative	73	ILLENFSAEK	43.33	1162.62	10	60	10	1.2	582.32	2	41.2629	-1.0641	0.96	2037253	Neo_sh14_patient1_HLAI_0412_HM1114_tims_Slot1-36_1_3662.d	45193	0.8811	0.8908	0.044	3150	34400	2	2	1	1			5 29 58 36 12 11 1 1 0 0	ILLENFSAEK	Q9UPT6|JIP3_HUMAN:Q9HD23|MRS2_HUMAN:P16157|ANK1_HUMAN:P41252|SYIC_HUMAN:Q9UNT1|RBL2B_HUMAN:Q2NKQ1|SGSM1_HUMAN:Q9UIL4|KIF25_HUMAN:Q13535|ATR_HUMAN:Q9H2G9|GO45_HUMAN:Q99798|ACON_HUMAN:Q9BXC0|HCAR1_HUMAN:Q8TBZ0|CC110_HUMAN:O14717|TRDMT_HUMAN:P49682|CXCR3_HUMAN:Q96JC1|VPS39_HUMAN:O43617|TPPC3_HUMAN:Q9BXP8|PAPP2_HUMAN:P51828|ADCY7_HUMAN:Q9H0A0|NAT10_HUMAN:Q9UNA1|RHG26_HUMAN:Q9UMZ3|PTPRQ_HUMAN:A1A5C7|S…	DeepNovo	ILLENFSAEK			0.509751
35	negative	17	RLFIGGNSK	44.02	990.561	9	100	9	2.1	496.289	2	15.2437	-0.1875	0.9	756949	Neo_sh14_patient1_HLAI_0412_HM1114_tims_Slot1-36_1_3662.d	17041	0.8354	0.8451	0.0198			1	1	0	0			5 5 5 24 24 37 87 50 5	RLFIGGNSK	Q8NFV4|ABHDB_HUMAN:Q9Y496|KIF3A_HUMAN:P40426|PBX3_HUMAN:Q9UPT6|JIP3_HUMAN:Q6V0I7|FAT4_HUMAN:P05387|RLA2_HUMAN:Q15058|KIF14_HUMAN:P0C0L4|CO4A_HUMAN:A6H8M9|CDHR4_HUMAN:Q7Z4S6|KI21A_HUMAN:Q9Y219|JAG2_HUMAN:Q2VIQ3|KIF4B_HUMAN:P08235|MCR_HUMAN:A4D2B0|MBLC1_HUMAN:B7ZC32|KIF28_HUMAN:Q9NRF2|SH2B1_HUMAN:O75037|KI21B_HUMAN:O60333|KIF1B_HUMAN:P0C0L5|CO4B_HUMAN:Q8N7Z5|ANR31_HUMAN:Q12756|KIF1A_HUMAN:Q96L93|KI…	DeepNovo	RLFIGGNSK			0.317132
36	negative	80	RVFSWSQAK	45.22	1107.58	9	66.7	9	2	554.8	2	21.2206	-0.7666	0.84	1053765	Neo_sh14_patient1_HLAI_0412_HM1114_tims_Slot1-36_1_3662.d	25605	0.8652	0.8749	0.0299	2240	24200	1	1	1	1			0 0 1 2 4 19 24 9 5	RVFSWSQAK	Q9BUU2|MET22_HUMAN:Q5TAA0|TTC22_HUMAN:Q6NWY9|PR40B_HUMAN:Q9Y468|LMBL1_HUMAN:O60759|CYTIP_HUMAN:Q99519|NEUR1_HUMAN:Q8NDA2|HMCN2_HUMAN:Q53GL0|PKHO1_HUMAN:Q8NBA8|DTWD2_HUMAN:B7ZC32|KIF28_HUMAN:P54108|CRIS3_HUMAN:Q9NVP1|DDX18_HUMAN:P52179|MYOM1_HUMAN:Q12860|CNTN1_HUMAN:B1AJZ9|FHAD1_HUMAN:Q9NQW1|SC31B_HUMAN:Q9Y6X8|ZHX2_HUMAN:Q8WZ42|TITIN_HUMAN	DeepNovo	RVFSWSQAK			0.534353
37	negative	87	ALFSKLNFK	46.21	1066.62	9	77.8	9	5.9	534.319	2	37.3555	-1.8915	0.83	1843927	Neo_sh14_patient1_HLAI_0412_HM1114_tims_Slot1-36_1_3662.d	40975	0.8613	0.871	0.0438			2	2	0	0			5 34 75 27 27 14 5 0 0	ALFSKLNFK	Q17R98|ZN827_HUMAN:Q14832|GRM3_HUMAN:P07910|HNRPC_HUMAN:P48553|TPC10_HUMAN:Q96EZ8|MCRS1_HUMAN:Q15413|RYR3_HUMAN:Q96MM7|H6ST2_HUMAN:Q5PRF9|SMAG2_HUMAN:P0DMR1|HNRC4_HUMAN:Q14C87|T132D_HUMAN:Q8N5D0|WDTC1_HUMAN:O75051|PLXA2_HUMAN:Q5JRC9|FA47A_HUMAN:Q9BZC7|ABCA2_HUMAN:Q05048|CSTF1_HUMAN:Q96RU8|TRIB1_HUMAN:Q86SE5|RALYL_HUMAN:Q5HY64|FA47C_HUMAN:O43759|SNG1_HUMAN:Q9Y2P0|ZN835_HUMAN:O60812|HNRC1_HUMAN:Q9H…	DeepNovo	ALFSKLNFK			0.544554
38	positive	108	KSSSVILLK	35.72	973.617	9	100	9	0.8	487.816	2	22.1788	2.4684	0.72	1099058	Neo_sh14_patient1_HLAI_0412_HM1114_tims_Slot1-36_1_3662.d	26834	0.8245	0.8342	0.0306	3920	37100	1	1	1	1			5 43 3 3 8 10 18 19 5	KSSSVILLK		DeepNovo	KSSSVILLK			0.615662
39	positive	34	QLYEGKLYY	27.85	1175.59	9	77.8	9	5.2	588.803	2	35.6986	-1.6376	0.58	1759301	Neo_sh14_patient1_HLAI_0412_HM1114_tims_Slot1-36_1_3662.d	38969	0.8978	0.9075	0.0374	969	13100	1	1	1	1			0 0 18 18 5 19 10 5 5	QLYEGKLYY		DeepNovo	QLYEGKLYY			0.40309
40	negative	194	AAAAPARGL	19.49	796.456	9	55.6	9	1.5	399.236	2	14.3394	-1.2429	0.94	709638	Neo_sh14_patient1_HLAI_0412_HM1114_tims_Slot1-36_1_3662.d	15630	0.732	0.7417	0.0231	2370	41500	2	2	1	1			5 7 32 32 15 0 0 0 1	AAAAPARGL	Q8WXE1|ATRIP_HUMAN:Q13461|FOXE3_HUMAN:P52701|MSH6_HUMAN:O14654|IRS4_HUMAN:Q9Y584|TIM22_HUMAN:A6NF01|P121B_HUMAN:Q6ZNA4|RN111_HUMAN:P30049|ATPD_HUMAN:Q8TCN5|ZN507_HUMAN:Q5VV17|OTUD1_HUMAN:O43747|AP1G1_HUMAN:P0C7V6|SP202_HUMAN:Q9H0J9|PAR12_HUMAN:Q4VCS5|AMOT_HUMAN:Q96RK0|CIC_HUMAN:A1A5C7|S22AN_HUMAN:Q99700|ATX2_HUMAN:Q8TDC0|MYOZ3_HUMAN:Q8NFD5|ARI1B_HUMAN:Q86YV5|PRAG1_HUMAN:Q6PI78|TMM65_HUMAN:Q8NHG8|…	DeepNovo	AAAAPARGL			0.90279
41	negative	12	ILNSWNLSK	40.83	1073.59	9	77.8	9	-1.2	537.8	2	36.1429	-3.6351	0.91	1783770	Neo_sh14_patient1_HLAI_0412_HM1114_tims_Slot1-36_1_3662.d	39570	0.84	0.8497	0.0451	11500	123000	3	3	1	1			5 53 36 17 6 2 2 0 0	ILNSWNLSK	Q8N8E3|CE112_HUMAN:Q86UE6|LRRT1_HUMAN:Q9GZY8|MFF_HUMAN:Q9H4G1|CST9L_HUMAN:Q5JY77|GASP1_HUMAN:A8MV23|SERP3_HUMAN:Q8NFG4|FLCN_HUMAN:Q8IZF6|AGRG4_HUMAN:Q5THR3|EFCB6_HUMAN	DeepNovo	ILNSWNLSK			0.30273
42	negative	14	KVYMFLVKK	29.29	1154.69	9	77.8	9	-2.8	578.35	2	24.4123	-0.9234	0.74	1214478	Neo_sh14_patient1_HLAI_0412_HM1114_tims_Slot1-36_1_3662.d	30258	0.8978	0.9075	0.0374			1	1	0	0			5 8 17 17 18 9 9 0 0	KVYMFLVKK		DeepNovo	KVYMFLVKK			0.311131
43	negative	222	FPLTEATQAL	39.91	1089.57	10	80	10	5.9	545.796	2	38.6818	-16.6409	0.26	1909710	Neo_sh14_patient1_HLAI_0412_HM1114_tims_Slot1-36_1_3662.d	42498	0.8613	0.871	0.0138			1	1	0	0			5 50 67 14 9 9 33 0 0 5	FPLTEATQAL	P09529|INHBB_HUMAN	Homolog	FPLTEATQAL			0.991599
44	negative	161	SVPTDAVSL	21.27	887.46	9	66.7	9	-3.1	888.465	1	48.751	4.0334	0.48	2406788	Neo_sh14_patient1_HLAI_0412_HM1114_tims_Slot1-36_1_3662.d	51200	1.0914	1.1012	0.1437			2	2	0	0			5 22 0 0 0 27 97 79 5	SVPTDAVSL	Q7Z4R8|CF120_HUMAN:Q9H8L6|MMRN2_HUMAN:Q6PI25|CNIH2_HUMAN:Q8NCQ5|FBX15_HUMAN:Q8NFP9|NBEA_HUMAN:P98194|AT2C1_HUMAN:Q8N8A2|ANR44_HUMAN:Q86WA8|LONP2_HUMAN:O95466|FMNL1_HUMAN:Q12913|PTPRJ_HUMAN:Q86U44|MTA70_HUMAN:O75185|AT2C2_HUMAN:Q9Y4C5|CHST2_HUMAN:Q9Y2E8|SL9A8_HUMAN:O75530|EED_HUMAN:Q96M86|DNHD1_HUMAN:Q12874|SF3A3_HUMAN:Q9Y6G9|DC1L1_HUMAN:Q9NR99|MXRA5_HUMAN	DeepNovo	SVPTDAVSL			0.792529
45	negative	117	SPVLRDFTF	19.19	1080.56	9	100	9	-0.5	541.287	2	51.5519	0.3567	0.75	2544467	Neo_sh14_patient1_HLAI_0412_HM1114_tims_Slot1-36_1_3662.d	53015	0.8443	0.854	0.0309			1	1	0	0			5 7 76 25 4 4 14 6 5	SPVLRDFTF		DeepNovo	SPVLRDFTF			0.635764
46	negative	184	HPYVPAAHL	37.26	1003.52	9	55.6	9	-2.1	502.768	2	21.6081	-0.8953	0.45	1074530	Neo_sh14_patient1_HLAI_0412_HM1114_tims_Slot1-36_1_3662.d	26174	0.8288	0.8385	0.0364			1	1	0	0			5 5 7 12 0 0 9 1 1	HPYVPAAHL		DeepNovo	HPYVPAAHL			0.863786
47	negative	76	TLSDYNLRL	39.25	1093.58	9	55.6	9	0.7	547.796	2	44.2095	-0.1661	0.93	2182856	Neo_sh14_patient1_HLAI_0412_HM1114_tims_Slot1-36_1_3662.d	47588	0.871	0.8807	0.0241			2	2	0	0			1 1 9 9 6 4 2 0 0	TLSDYNLRL		DeepNovo	TLSDYNLRL			0.519052
48	negative	110	ASFHVVRMLK	47.77	1186.66	10	80	10	-3.5	594.337	2	23.9197	-0.2462	0.76	1189836	Neo_sh14_patient1_HLAI_0412_HM1114_tims_Slot1-36_1_3662.d	29484	0.9211	0.9308	0.0241			1	1	0	0			5 5 17 76 51 18 3 3 0 0	ASFHVVRMLK	O15060|ZBT39_HUMAN	DeepNovo	ASFHVVRMLK			0.617612
49	negative	126	ASFHVVRLMK	35.73	1186.66	10	70	10	-0.7	594.339	2	23.9197	-1.5166	0.83	1189851	Neo_sh14_patient1_HLAI_0412_HM1114_tims_Slot1-36_1_3662.d	29499	0.9164	0.9261	0.0287			1	1	0	0			2 2 14 39 34 3 0 0 0 5	ASFHVVRLMK	O15060|ZBT39_HUMAN	DeepNovo	ASFHVVRLMK			0.657816
50	negative	10	M(+15.99)VDDVYTRV	27.6	1112.52	9	55.6	9	0.9	557.266	2	40.0453	13.34	0.81	1977254	Neo_sh14_patient1_HLAI_0412_HM1114_tims_Slot1-36_1_3662.d	43946	0.8633	0.873	0.0219			1	1	0	0	Oxidation (M)	M1:Oxidation (M):1000.00	5 15 23 20 6 1 0 0 0	M(+15.99)VDDVYTRV	Q9H9E3|COG4_HUMAN:Q9GZU7|CTDS1_HUMAN:Q92636|FAN_HUMAN:Q9NY97|B3GN2_HUMAN:O75164|KDM4A_HUMAN	DeepNovo	MVDDVYTRV			0.294629
51	negative	104	MPRGVEPLL	25.46	1010.56	9	66.7	9	1.8	506.287	2	40.121	-3.2865	0.48	1981010	Neo_sh14_patient1_HLAI_0412_HM1114_tims_Slot1-36_1_3662.d	44030	0.8114	0.821	0.0438			4	4	0	0			5 10 0 3 0 0 19 19 5	MPRGVEPLL		DeepNovo	MPRGVEPLL			0.60456
52	negative	70	SSAYYTSRKL	46.06	1174.6	10	60	10	-1.2	588.306	2	15.5491	0.2395	0.94	770156	Neo_sh14_patient1_HLAI_0412_HM1114_tims_Slot1-36_1_3662.d	17396	0.8896	0.8993	0.0455	1290	16700	2	2	1	1			0 0 20 40 48 7 2 0 1 3	SSAYYTSRKL	P03986|TRGC2_HUMAN:Q16099|GRIK4_HUMAN:Q07092|COGA1_HUMAN:Q9Y608|LRRF2_HUMAN:Q8TEP8|CE192_HUMAN	DeepNovo	SSAYYTSRKL			0.49685
53	negative	78	GTWLGSKAK	41.95	946.524	9	55.6	9	1.7	474.27	2	12.3619	-1.5694	0.9	613051	Neo_sh14_patient1_HLAI_0412_HM1114_tims_Slot1-36_1_3662.d	12679	0.8276	0.8373	-0.0025			1	1	0	0			1 1 48 70 6 5 1 0 3	GTWLGSKAK		DeepNovo	GTWLGSKAK			0.526253
54	negative	93	MPVERGLLM	29.17	1044.55	9	100	9	9.5	523.285	2	38.9024	-4.6394	0.73	1915317	Neo_sh14_patient1_HLAI_0412_HM1114_tims_Slot1-36_1_3662.d	42597	0.8846	0.8943	-0.0195	91600	744000	2	2	1	1			5 45 43 38 5 5 22 5 5	MPVERGLLM		DeepNovo	MPVERGLLM			0.583408
55	negative	123	VVRASSGLK	35.63	915.55	9	77.8	9	3.3	458.784	2	6.8364	-2.5862	0.93	333677	Neo_sh14_patient1_HLAI_0412_HM1114_tims_Slot1-36_1_3662.d	3197	0.8222	0.8319	0.013	8830	99500	2	2	1	1			5 6 6 3 1 1 11 40 5	VVRASSGLK	Q14789|GOGB1_HUMAN:Q96AA3|RFT1_HUMAN:P25391|LAMA1_HUMAN:Q14494|NF2L1_HUMAN:P55001|MFAP2_HUMAN:P21817|RYR1_HUMAN:Q01484|ANK2_HUMAN:Q8N2K0|ABD12_HUMAN:P27169|PON1_HUMAN:Q9Y219|JAG2_HUMAN:P35968|VGFR2_HUMAN:Q9NPD5|SO1B3_HUMAN:Q6UXZ4|UNC5D_HUMAN:Q969G3|SMCE1_HUMAN:Q9H4D0|CSTN2_HUMAN:P25705|ATPA_HUMAN:Q8NDT2|RB15B_HUMAN:Q8NC26|ZN114_HUMAN:Q9UNL2|SSRG_HUMAN:Q9H7D0|DOCK5_HUMAN:Q562E7|WDR81_HUMAN:Q8WTW3|…	DeepNovo	VVRASSGLK			0.654515
56	negative	79	TLFRVVVAK	41.87	1031.65	9	88.9	9	5.3	516.835	2	33.023	1.6771	0.81	1631696	Neo_sh14_patient1_HLAI_0412_HM1114_tims_Slot1-36_1_3662.d	36212	0.8489	0.8586	0.0362			1	1	0	0			5 15 18 0 19 23 88 59 5	TLFRVVVAK	Q6MZZ7|CAN13_HUMAN:Q8NFP9|NBEA_HUMAN:Q15858|SCN9A_HUMAN:Q8TF46|DI3L1_HUMAN:Q11201|SIA4A_HUMAN:P49754|VPS41_HUMAN:Q8TDV0|GP151_HUMAN:P46092|CCR10_HUMAN:A6NM11|L37A2_HUMAN:Q8WZ42|TITIN_HUMAN:O75083|WDR1_HUMAN:Q96JP9|CDHR1_HUMAN:O60309|L37A3_HUMAN:P56159|GFRA1_HUMAN:O95180|CAC1H_HUMAN:Q9Y6W6|DUS10_HUMAN:P35499|SCN4A_HUMAN:Q00597|FANCC_HUMAN:Q70CQ1|UBP49_HUMAN:Q92952|KCNN1_HUMAN:Q9UKW6|ELF5_HUMAN:Q9U…	DeepNovo	TLFRVVVAK			0.528953
57	negative	185	HPDASTVGL	33.4	895.44	9	77.8	9	1.7	448.728	2	23.1616	-15.3768	0.73	1152004	Neo_sh14_patient1_HLAI_0412_HM1114_tims_Slot1-36_1_3662.d	28372	0.7645	0.7742	0.0407			3	3	0	0			0 0 9 9 9 10 31 9 5	HPDASTVGL	Q9Y4D7|PLXD1_HUMAN	Homolog	HPDASTVGL			0.869637
58	negative	26	VTYHM(+15.99)FRTK	27.62	1197.6	9	66.7	9	0.6	599.806	2	11.6405	-2.3832	0.75	576894	Neo_sh14_patient1_HLAI_0412_HM1114_tims_Slot1-36_1_3662.d	11406	0.9044	0.9141	0.0308			2	2	0	0	Oxidation (M)	M5:Oxidation (M):1000.00	5 7 40 33 19 7 0 0 0	VTYHM(+15.99)FRTK	P22680|CP7A1_HUMAN:O75592|MYCB2_HUMAN	DeepNovo	VTYHMFRTK			0.373837
59	negative	180	ALPSRLLLM(+15.99)SK	20.98	1243.73	11	18.2	11	-1.9	622.872	2	40.1967	5.9465	0.77	1984741	Neo_sh14_patient1_HLAI_0412_HM1114_tims_Slot1-36_1_3662.d	44089	0.9483	0.958	0.0369			3	3	0	0	Oxidation (M)	M9:Oxidation (M):1000.00	0 0 0 0 0 0 0 27 10 0 0	ALPSRLLLM(+15.99)SK		DeepNovo	ALPSRLLLMSK			0.847735
60	negative	13	KLSKYLMEK	23.43	1138.64	9	88.9	9	7.1	570.332	2	15.5087	1.8859	0.8	770167	Neo_sh14_patient1_HLAI_0412_HM1114_tims_Slot1-36_1_3662.d	17407	0.9028	0.9125	0.0223			1	1	0	0			5 34 12 12 2 2 3 1 5	KLSKYLMEK		DeepNovo	KLSKYLMEK			0.305581
61	negative	22	VLIHVLRPV	32.08	1044.68	9	66.7	9	5.9	523.351	2	38.4164	1.4371	0.96	1896533	Neo_sh14_patient1_HLAI_0412_HM1114_tims_Slot1-36_1_3662.d	42173	0.878	0.8877	0.0171			1	1	0	0			5 10 56 86 39 4 1 0 0	VLIHVLRPV		DeepNovo	VLIHVLRPV			0.331383
62	negative	50	KVLDGVATK	39.53	929.555	9	100	9	-12.7	465.779	2	12.0961	-0.7618	0.79	599744	Neo_sh14_patient1_HLAI_0412_HM1114_tims_Slot1-36_1_3662.d	12224	0.799	0.8086	0.0362			1	1	0	0			5 83 35 3 15 6 3 2 2	KVLDGVATK		DeepNovo	KVLDGVATK			0.435194
63	negative	61	RFDGRVVLV	13.67	1059.62	9	33.3	9	7.1	530.821	2	35.384	4.4384	0.58	1744279	Neo_sh14_patient1_HLAI_0412_HM1114_tims_Slot1-36_1_3662.d	38635	0.8664	0.8761	0.0188	280	4750	1	1	1	1			5 5 6 0 0 0 0 0 0	RFDGRVVLV	P54284|CACB3_HUMAN:Q02641|CACB1_HUMAN:O00305|CACB4_HUMAN:Q96DE0|NUD16_HUMAN:Q96J84|KIRR1_HUMAN:P51659|DHB4_HUMAN:Q8N608|DPP10_HUMAN	DeepNovo	RFDGRVVLV	RFDGRVVLV		0.481548
64	negative	75	IVHTNFDLK	48.61	1085.59	9	77.8	9	-1.9	543.8	2	17.1752	-7.0389	0.68	853376	Neo_sh14_patient1_HLAI_0412_HM1114_tims_Slot1-36_1_3662.d	19832	0.8803	0.89	0.0248			1	1	0	0			5 9 81 32 4 30 7 0 0	IVHTNFDLK		DeepNovo	IVHTNFDLK			0.517102
65	negative	103	VLQAHTFLK	41.45	1055.61	9	77.8	9	2	528.815	2	23.6997	-2.852	0.79	1176622	Neo_sh14_patient1_HLAI_0412_HM1114_tims_Slot1-36_1_3662.d	29122	0.8827	0.8924	0.0225	164	2840	1	1	1	1			5 64 65 35 14 8 8 0 0	VLQAHTFLK	P78333|GPC5_HUMAN:Q8N2A0|CX062_HUMAN:P48553|TPC10_HUMAN:Q8TEM1|PO210_HUMAN:Q4V348|Z658B_HUMAN:P0C869|PA24B_HUMAN:A6NKG5|RTL1_HUMAN:A2A2Y4|FRMD3_HUMAN:P59190|RAB15_HUMAN:Q9Y4D8|HECD4_HUMAN:Q7Z3V4|UBE3B_HUMAN:Q9UL36|ZN236_HUMAN:Q6PIF6|MYO7B_HUMAN:Q5TYW1|ZN658_HUMAN:Q6UXH0|ANGL8_HUMAN:Q13118|KLF10_HUMAN:P09848|LPH_HUMAN:O60391|NMD3B_HUMAN:Q4VXU2|PAP1L_HUMAN:Q96MF4|CC140_HUMAN:P51957|NEK4_HUMAN:Q9HBU…	DeepNovo	VLQAHTFLK			0.59616
66	negative	102	ILSSVFLHR	36.44	1070.62	9	77.8	9	0	536.319	2	37.3176	1.0515	0.91	1842053	Neo_sh14_patient1_HLAI_0412_HM1114_tims_Slot1-36_1_3662.d	40937	0.8858	0.8955	0.0294			1	1	0	0			5 11 13 8 8 6 2 0 0	ILSSVFLHR	O76082|S22A5_HUMAN:Q8WWZ7|ABCA5_HUMAN:Q8NG68|TTL_HUMAN:Q9BUN1|MENT_HUMAN:P0CJ69|HMN2_HUMAN:Q01064|PDE1B_HUMAN:Q6ZN01|MASTR_HUMAN:P30968|GNRHR_HUMAN:Q9C0D4|Z518B_HUMAN:Q5VUA4|ZN318_HUMAN:Q99698|LYST_HUMAN:P20813|CP2B6_HUMAN:Q08AI6|S38AB_HUMAN:Q9UIB8|SLAF5_HUMAN:O43247|TEX33_HUMAN:O75843|AP1G2_HUMAN:P57075|UBS3A_HUMAN:P62955|CCG7_HUMAN:Q86XN7|PRSR1_HUMAN:Q13515|BFSP2_HUMAN:Q96L14|C170L_HUMAN:Q7Z695…	DeepNovo	ILSSVFLHR			0.59556
67	negative	29	SLYFGAKTK	38.78	1013.55	9	33.3	9	-3.6	507.783	2	18.5394	0.7548	0.83	921540	Neo_sh14_patient1_HLAI_0412_HM1114_tims_Slot1-36_1_3662.d	21900	0.8668	0.8765	0.0084			1	1	0	0			0 0 75 29 1 1 4 0 0	SLYFGAKTK	Q86XR8|CEP57_HUMAN:Q9NYB5|SO1C1_HUMAN:Q96LT9|RNPC3_HUMAN:O43526|KCNQ2_HUMAN:Q969N4|TAAR8_HUMAN	DeepNovo	SLYFGAKTK			0.379388
68	negative	178	VVSPASSGK	25.26	830.45	9	55.6	9	-1.7	416.231	2	6.179	-5.5371	0.88	303408	Neo_sh14_patient1_HLAI_0412_HM1114_tims_Slot1-36_1_3662.d	2304	0.7374	0.7471	0.0177			2	2	0	0			5 25 35 11 11 1 1 0 0	VVSPASSGK	P52294|IMA5_HUMAN:Q12888|TP53B_HUMAN:Q86UE4|LYRIC_HUMAN:Q6ZRS2|SRCAP_HUMAN:O75170|PP6R2_HUMAN:P63000|RAC1_HUMAN:Q92993|KAT5_HUMAN:P15153|RAC2_HUMAN:O75391|SPAG7_HUMAN:Q9BSW7|SYT17_HUMAN:Q15386|UBE3C_HUMAN:P18089|ADA2B_HUMAN:Q6PI47|KCD18_HUMAN:Q9UKA2|FBXL4_HUMAN:Q9P2G4|MAP10_HUMAN:P42566|EPS15_HUMAN:Q9NPA0|EMC7_HUMAN:P35680|HNF1B_HUMAN:Q5VWN6|TASO2_HUMAN:O95428|PPN_HUMAN:Q9UIF9|BAZ2A_HUMAN:P60763|…	DeepNovo	VVSPASSGK			0.846235
69	negative	1	MRLERTLTM	20.11	1149.6	9	11.1	9	0.8	575.808	2	24.1039	-5.8096	0.08	1197449	Neo_sh14_patient1_HLAI_0412_HM1114_tims_Slot1-36_1_3662.d	29753	0.885	0.8947	0.0202	4740	65500	3	3	1	1			5 1 0 0 0 0 0 0 0	MRLERTLTM		DeepNovo	MRLERTLTM			0.112211
70	negative	3	TLRLDVVY	29.8	977.555	8	50	8	4.7	489.787	2	41.9388	-4.7968	0.94	2071042	Neo_sh14_patient1_HLAI_0412_HM1114_tims_Slot1-36_1_3662.d	45934	0.8083	0.8179	0.0569			1	1	0	0			0 0 2 1 1 73 31 5	TLRLDVVY		DeepNovo	TLRLDVVY			0.187069
71	negative	6	M(+15.99)PFVHVVY	20.83	1006.49	8	37.5	8	2.2	504.256	2	40.2346	1.4744	0.66	1986645	Neo_sh14_patient1_HLAI_0412_HM1114_tims_Slot1-36_1_3662.d	44157	0.8195	0.8292	0.0257			2	2	0	0	Oxidation (M)	M1:Oxidation (M):1000.00	0 0 0 11 21 10 0 0	M(+15.99)PFVHVVY		DeepNovo	MPFVHVVY			0.241224
72	negative	15	QLYYNHPRK	32.18	1217.63	9	55.6	9	2.4	609.824	2	12.8066	-0.8162	0.7	632012	Neo_sh14_patient1_HLAI_0412_HM1114_tims_Slot1-36_1_3662.d	13280	0.9125	0.9222	0.0326	10300	135000	3	3	1	1			5 11 74 0 0 21 2 0 0	QLYYNHPRK	Q9NPG4|PCD12_HUMAN	DeepNovo	QLYYNHPRK			0.313381
73	negative	16	RLYERLFQH	18.97	1260.67	9	22.2	9	3.4	421.233	3	24.4882	0.0267	0.35	1218285	Neo_sh14_patient1_HLAI_0412_HM1114_tims_Slot1-36_1_3662.d	30393	0.715	0.7247	0.0301			1	1	0	0			0 0 5 0 0 0 10 0 0	RLYERLFQH	P47897|SYQ_HUMAN	DeepNovo	RLYERLFQH	RLYERLFQH		0.316982
74	negative	18	QLYNYHPRK	39.85	1217.63	9	66.7	9	2.4	609.824	2	12.8066	1.0327	0.7	633896	Neo_sh14_patient1_HLAI_0412_HM1114_tims_Slot1-36_1_3662.d	13328	0.9017	0.9114	0.0435	5170	67600	1	1	1	1			5 30 63 0 0 25 2 0 5	QLYNYHPRK		DeepNovo	QLYNYHPRK			0.318032
75	negative	20	KFMRGALQK	30.18	1077.61	9	100	9	-12.6	539.806	2	11.1471	0.7131	0.79	552196	Neo_sh14_patient1_HLAI_0412_HM1114_tims_Slot1-36_1_3662.d	10576	0.8559	0.8656	0.0292			1	1	0	0			5 21 10 7 4 9 53 40 5	KFMRGALQK		DeepNovo	KFMRGALQK			0.322382
76	negative	27	ILYVSTKK	24.96	950.58	8	75	8	-11.4	476.292	2	14.524	-0.6938	0.9	721037	Neo_sh14_patient1_HLAI_0412_HM1114_tims_Slot1-36_1_3662.d	16013	0.8044	0.8141	0.0308			1	1	0	0			5 29 24 21 4 3 0 0	ILYVSTKK		DeepNovo	ILYVSTKK	IIYVSTKK		0.375788
77	negative	28	KLWKGERK	17.53	1043.62	8	50	8	-1.6	522.818	2	12.0483	4.9831	0.94	595937	Neo_sh14_patient1_HLAI_0412_HM1114_tims_Slot1-36_1_3662.d	12089	0.8478	0.8575	0.0274	370	6150	1	1	1	1			5 31 44 34 0 0 0 1	KLWKGERK	Q14684|RRP1B_HUMAN:Q8IVH2|FOXP4_HUMAN:Q8IWV8|UBR2_HUMAN:A2RUS2|DEND3_HUMAN:Q9H977|WDR54_HUMAN:Q8NBK3|SUMF1_HUMAN:Q6Q759|SPG17_HUMAN:P33402|GCYA2_HUMAN:Q8TEK3|DOT1L_HUMAN:Q96BS2|CHP3_HUMAN:Q02108|GCYA1_HUMAN:O15428|PINL_HUMAN:Q9HC47|CTGE1_HUMAN:O95847|UCP4_HUMAN:Q8IZQ1|WDFY3_HUMAN:Q5T7W0|ZN618_HUMAN	DeepNovo	KLWKGERK			0.377438
78	negative	30	KVYDGILEK	37.37	1063.59	9	100	9	6	532.806	2	22.0249	-0.674	0.72	1095303	Neo_sh14_patient1_HLAI_0412_HM1114_tims_Slot1-36_1_3662.d	26751	0.8571	0.8668	0.0281			2	2	0	0			5 92 26 19 6 6 26 21 5	KVYDGILEK	Q9P246|STIM2_HUMAN	Homolog	KVYDGILEK			0.380738
79	negative	31	TTFNVKTM(+15.99)	11.93	956.464	8	100	8	2.4	479.24	2	17.5161	-1.3326	0.46	870412	Neo_sh14_patient1_HLAI_0412_HM1114_tims_Slot1-36_1_3662.d	20344	0.7908	0.8005	0.0143			1	1	0	0	Oxidation (M)	M8:Oxidation (M):1000.00	5 30 63 18 7 8 18 5	TTFNVKTM(+15.99)		DeepNovo	TTFNVKTM			0.388389
80	negative	33	KLRLGEVTK	32.3	1042.65	9	55.6	9	1	522.333	2	13.3557	1.2008	0.79	662324	Neo_sh14_patient1_HLAI_0412_HM1114_tims_Slot1-36_1_3662.d	14216	0.8505	0.8602	0.0347	2230	29900	2	2	1	1			5 1 1 2 1 1 38 19 5	KLRLGEVTK	Q8NBT0|POC1A_HUMAN:Q09666|AHNK_HUMAN:P07237|PDIA1_HUMAN:P36955|PEDF_HUMAN:Q16881|TRXR1_HUMAN:Q9UKB5|AJAP1_HUMAN:Q9Y2K6|UBP20_HUMAN:Q8N145|LGI3_HUMAN:Q9Y394|DHRS7_HUMAN:Q9H4D0|CSTN2_HUMAN:P13569|CFTR_HUMAN:Q9Y450|HBS1L_HUMAN:Q9NNW7|TRXR2_HUMAN:Q96A73|P33MX_HUMAN:Q3T8J9|GON4L_HUMAN:Q86VQ6|TRXR3_HUMAN:O76041|NEBL_HUMAN:Q2MV58|TECT1_HUMAN:O75177|CREST_HUMAN:Q9H0J9|PAR12_HUMAN:Q96RL7|VP13A_HUMAN:Q9H1A…	DeepNovo	KLRLGEVTK			0.40069
81	positive	37	QLNKIQIKH	30.53	1120.67	9	100	9	1.9	561.344	2	12.1776	0.5473	0.56	601608	Neo_sh14_patient1_HLAI_0412_HM1114_tims_Slot1-36_1_3662.d	12252	0.885	0.8947	0.0402	1920	30000	1	1	1	1			4 4 43 35 22 37 37 22 5	QLNKIQIKH		DeepNovo	QLNKIQIKH			0.413441
82	positive	38	TFGGGTKL	21.75	779.418	8	75	8	12.4	390.721	2	19.9035	-0.6067	0.85	989526	Neo_sh14_patient1_HLAI_0412_HM1114_tims_Slot1-36_1_3662.d	23790	0.7166	0.7262	0.0286			1	1	0	0			5 47 8 5 5 5 0 0	TFGGGTKL	Q13825|AUHM_HUMAN:P26196|DDX6_HUMAN:Q6UVK1|CSPG4_HUMAN:A6NHL2|TBAL3_HUMAN:Q9BQE3|TBA1C_HUMAN:Q6ZN04|MEX3B_HUMAN:Q96A65|EXOC4_HUMAN:Q9ULM3|YETS2_HUMAN:P19012|K1C15_HUMAN:Q9BRY0|S39A3_HUMAN:P82987|ATL3_HUMAN:Q9Y6X0|SETBP_HUMAN:Q92581|SL9A6_HUMAN:Q9H7E2|TDRD3_HUMAN:Q8TEK3|DOT1L_HUMAN:Q9Y4L1|HYOU1_HUMAN:Q13796|SHRM2_HUMAN:Q9BZJ8|GPR61_HUMAN:Q96L73|NSD1_HUMAN:P68366|TBA4A_HUMAN:Q9HA92|RSAD1_HUMAN:P529…	DeepNovo	TFGGGTKL			0.413741
83	negative	39	RVWKHLTTK	47.27	1167.69	9	55.6	9	3.5	390.238	3	7.4517	-1.219	0.75	364266	Neo_sh14_patient1_HLAI_0412_HM1114_tims_Slot1-36_1_3662.d	4410	0.6857	0.6953	0.0595	7430	94700	4	4	2	2			0 0 5 37 50 29 11 0 0	RVWKHLTTK		DeepNovo	RVWKHLTTK			0.414491
84	negative	43	RLLDWQQNK	28.65	1199.64	9	66.7	9	6.3	600.832	2	23.6924	-0.0645	0.86	1178514	Neo_sh14_patient1_HLAI_0412_HM1114_tims_Slot1-36_1_3662.d	29178	0.9168	0.9265	0.0183			2	2	0	0			0 0 0 8 37 37 31 6 5	RLLDWQQNK	Q7Z7G8|VP13B_HUMAN:Q8IVG5|SAM9L_HUMAN:O71037|ENK19_HUMAN:Q8NHA4|O2AE1_HUMAN:O43927|CXL13_HUMAN:Q69384|ENK6_HUMAN:P43146|DCC_HUMAN:P63135|POK7_HUMAN:Q15032|R3HD1_HUMAN:P61566|ENK24_HUMAN:Q9BRZ2|TRI56_HUMAN:Q6IE36|OVOS2_HUMAN:Q9H1Z9|TSN10_HUMAN:P98164|LRP2_HUMAN:Q86SE9|PCGF5_HUMAN:Q8IXH7|NELFD_HUMAN:Q6PCE3|PGM2L_HUMAN:Q6UXG2|ELAP1_HUMAN:Q7Z3Z3|PIWL3_HUMAN:O76071|CIAO1_HUMAN:A8MWY0|ELAP2_HUMAN:Q8TB2…	DeepNovo	RLLDWQQNK			0.422292
85	negative	44	VLWNRKNNVGK	46	1326.75	11	72.7	11	-0.2	664.383	2	13.3751	0.6946	0.71	660407	Neo_sh14_patient1_HLAI_0412_HM1114_tims_Slot1-36_1_3662.d	14135	0.9642	0.9739	0.0309	2570	39900	4	4	2	2			0 0 8 3 3 1 2 3 2 2 2	VLWNRKNNVGK		DeepNovo	VLWNRKNNVGK			0.429343
86	negative	45	HAHDYYNSA	24.9	1076.43	9	33.3	9	0	539.223	2	3.6431	-4.7037	0.76	179074	Neo_sh14_patient1_HLAI_0412_HM1114_tims_Slot1-36_1_3662.d	982	0.8257	0.8354	0.0395	1550	14800	8	8	1	1			0 0 0 0 72 28 12 0 0	HAHDYYNSA	P51911|CNN1_HUMAN	Homolog	HAHDYYNSA			0.429793
87	negative	46	GLWEEAVRY	22.26	1121.55	9	66.7	9	4.3	561.785	2	45.7612	-2.7191	0.87	2259376	Neo_sh14_patient1_HLAI_0412_HM1114_tims_Slot1-36_1_3662.d	48832	0.8679	0.8776	0.0272			1	1	0	0			1 1 52 98 31 9 2 0 5	GLWEEAVRY		DeepNovo	GLWEEAVRY			0.430393
88	negative	48	KLFNSIKKK	36.12	1104.7	9	88.9	9	3.5	553.36	2	7.7729	0.9268	0.8	383195	Neo_sh14_patient1_HLAI_0412_HM1114_tims_Slot1-36_1_3662.d	4979	0.8928	0.9025	0.0124			2	2	0	0			5 77 7 7 4 4 0 8 5	KLFNSIKKK		DeepNovo	KLFNSIKKK			0.432343
89	negative	49	ELYWSHPRK	44.42	1214.62	9	66.7	9	9.6	608.323	2	15.698	-0.8043	0.72	779609	Neo_sh14_patient1_HLAI_0412_HM1114_tims_Slot1-36_1_3662.d	17669	0.9079	0.9176	0.0273			3	3	0	0			3 3 62 38 13 13 0 0 0	ELYWSHPRK	P62273|RS29_HUMAN	Homolog	ELYWSHPRK			0.433693
90	negative	52	TWNAHNGQY	45.18	1089.46	9	100	9	7	545.742	2	16.2792	0.0855	0.86	807947	Neo_sh14_patient1_HLAI_0412_HM1114_tims_Slot1-36_1_3662.d	18467	0.8427	0.8524	0.0124	199	3550	1	1	1	1			5 11 12 12 9 11 11 28 5	TWNAHNGQY		DeepNovo	TWNAHNGQY			0.436244
91	negative	55	ILKDGIMTKK	44.52	1145.68	10	60	10	-1.8	382.901	3	14.3342	-1.582	0.72	711522	Neo_sh14_patient1_HLAI_0412_HM1114_tims_Slot1-36_1_3662.d	15678	0.6999	0.7096	0.0252	975	19100	2	2	1	1			0 0 24 9 9 17 12 6 0 0	ILKDGIMTKK		DeepNovo	ILKDGIMTKK			0.445695
92	negative	56	RLREDGLQK	23.98	1113.63	9	77.8	9	4.2	372.217	3	6.5205	-2.5506	0.14	320398	Neo_sh14_patient1_HLAI_0412_HM1114_tims_Slot1-36_1_3662.d	2770	0.6849	0.6945	0.0203			2	2	0	0			0 0 4 4 5 3 3 38 5	RLREDGLQK	Q3MII6|TBC25_HUMAN:P31749|AKT1_HUMAN:Q12789|TF3C1_HUMAN:Q96RY5|CRML_HUMAN:Q8N6V9|TEX9_HUMAN:Q8NBN7|RDH13_HUMAN:O15075|DCLK1_HUMAN:P24043|LAMA2_HUMAN:Q92616|GCN1_HUMAN:Q9NQ35|NRIP3_HUMAN:Q9NPH5|NOX4_HUMAN:P37108|SRP14_HUMAN:P20023|CR2_HUMAN:Q9Y259|CHKB_HUMAN:P14923|PLAK_HUMAN:P98194|AT2C1_HUMAN:P29508|SPB3_HUMAN:P33402|GCYA2_HUMAN:Q6PH85|DCNL2_HUMAN:Q8N998|CCD89_HUMAN:Q8NE09|RGS22_HUMAN:Q96GG9|DCN…	DeepNovo	RLREDGLQK	RLREDGIQK		0.453945
93	negative	58	SVFNHHARL	19.49	1079.56	9	33.3	9	6.8	360.864	3	13.2347	-1.6387	0.69	656648	Neo_sh14_patient1_HLAI_0412_HM1114_tims_Slot1-36_1_3662.d	14048	0.6579	0.6675	0.0673			2	2	0	0			0 0 0 19 45 12 0 0 0	SVFNHHARL		DeepNovo	SVFNHHARL			0.465497
94	negative	59	QERILNISY	28.79	1134.6	9	66.7	9	2.3	568.31	2	40.2346	-1.4653	0.9	1986638	Neo_sh14_patient1_HLAI_0412_HM1114_tims_Slot1-36_1_3662.d	44150	0.8586	0.8683	0.0465			1	1	0	0			0 0 1 3 5 18 28 14 5	QERILNISY		DeepNovo	QERILNISY	QERIINISY		0.472697
95	negative	60	QM(+15.99)VVKHLTTK	41.2	1199.67	10	100	10	5.9	400.9	3	7.4316	-1.6646	0.35	366134	Neo_sh14_patient1_HLAI_0412_HM1114_tims_Slot1-36_1_3662.d	4442	0.7027	0.7123	0.0325			2	2	0	0	Oxidation (M)	M2:Oxidation (M):1000.00	5 31 16 13 13 12 12 7 13 5	QM(+15.99)VVKHLTTK		DeepNovo	QMVVKHLTTK			0.478398
96	negative	62	IVHLVKTMK	47.64	1067.65	9	77.8	9	0.7	534.834	2	15.13	-1.3108	0.62	751267	Neo_sh14_patient1_HLAI_0412_HM1114_tims_Slot1-36_1_3662.d	16867	0.8768	0.8865	0.0183			1	1	0	0			5 47 53 30 16 6 2 0 0	IVHLVKTMK		DeepNovo	IVHLVKTMK			0.482298
97	negative	63	ILWKKSTPK	45.35	1099.68	9	77.8	9	0	550.845	2	13.5381	-2.4088	0.85	671775	Neo_sh14_patient1_HLAI_0412_HM1114_tims_Slot1-36_1_3662.d	14487	0.8842	0.8939	0.0409			1	1	0	0			5 9 96 50 19 5 5 0 0	ILWKKSTPK	Q8IUH2|CREG2_HUMAN:Q9Y692|GMEB1_HUMAN:Q5VTH9|DNAI4_HUMAN:Q9UGU5|HMGX4_HUMAN:Q5D0E6|DALD3_HUMAN:Q9UNL2|SSRG_HUMAN:Q9UI26|IPO11_HUMAN:Q5U623|MCAF2_HUMAN:Q8N766|EMC1_HUMAN:Q96BQ3|TRI43_HUMAN:Q8WZ42|TITIN_HUMAN:A6ND36|FA83G_HUMAN:Q6P2E9|EDC4_HUMAN:A6NCK2|TR43B_HUMAN:P00519|ABL1_HUMAN:Q8N344|MIER2_HUMAN:Q5VUD6|DIK1B_HUMAN:Q9NU22|MDN1_HUMAN:Q9UMQ6|CAN11_HUMAN:Q8N0U6|CF218_HUMAN:P17480|UBF1_HUMAN:Q9Y6X4…	DeepNovo	ILWKKSTPK			0.484698
98	negative	64	NYDQTVM(+15.99)AR	33.13	1112.49	9	66.7	9	6.1	557.257	2	19.2974	5.3969	0.88	959341	Neo_sh14_patient1_HLAI_0412_HM1114_tims_Slot1-36_1_3662.d	22981	0.84	0.8497	0.0351			1	1	0	0	Oxidation (M)	M7:Oxidation (M):1000.00	5 7 29 29 17 12 0 0 0	NYDQTVM(+15.99)AR	Q6ZMY6|WDR88_HUMAN:Q8WXB4|ZN606_HUMAN:Q9P2E8|MARH4_HUMAN:Q9BY31|ZN717_HUMAN:P17540|KCRS_HUMAN:P10071|GLI3_HUMAN:Q86YJ5|MARH9_HUMAN:Q14204|DYHC1_HUMAN:Q15008|PSMD6_HUMAN:Q9HD40|SPCS_HUMAN	DeepNovo	NYDQTVMAR			0.484848
99	negative	66	RLSHWTATK	46.91	1098.59	9	44.4	9	5.2	367.207	3	7.9657	-0.8799	0.89	390813	Neo_sh14_patient1_HLAI_0412_HM1114_tims_Slot1-36_1_3662.d	5253	0.7127	0.7224	0.0125	7530	105000	4	4	2	2			0 0 1 20 8 6 2 0 0	RLSHWTATK		DeepNovo	RLSHWTATK			0.488149
100	negative	68	M(+15.99)LRPEVQSF	28.06	1121.55	9	88.9	9	2.5	561.786	2	36.7108	1.8488	0.85	1811933	Neo_sh14_patient1_HLAI_0412_HM1114_tims_Slot1-36_1_3662.d	40193	0.8675	0.8772	0.0176			1	1	0	0	Oxidation (M)	M1:Oxidation (M):1000.00	3 3 3 0 4 84 84 29 5	M(+15.99)LRPEVQSF	Q9Y2I7|FYV1_HUMAN:Q5T4F4|ZFY27_HUMAN:Q6ZRS4|ITPI1_HUMAN:Q9HBU6|EKI1_HUMAN:Q9HBG4|VPP4_HUMAN:Q96C92|ENTR1_HUMAN:P29375|KDM5A_HUMAN:Q8IX03|KIBRA_HUMAN:Q33E94|RFX4_HUMAN:Q5THJ4|VP13D_HUMAN:Q05682|CALD1_HUMAN:Q5KU26|COL12_HUMAN:A7XYQ1|SOBP_HUMAN:Q92736|RYR2_HUMAN:P36575|ARRC_HUMAN:Q86XX4|FRAS1_HUMAN:Q9BZ29|DOCK9_HUMAN	DeepNovo	MLRPEVQSF			0.488899
